# Systematic in vivo interrogation identifies novel enhancers and silencers associated to Atrial Fibrillation

**DOI:** 10.1101/2021.07.14.452222

**Authors:** Jesus Victorino, Isabel Rollan, Raquel Rouco, Javier Adan, Miguel Manzanares

## Abstract

Cis-regulatory elements control gene expression in time and space and their disruption can lead to pathologies. Reporter assays allow the functional validation of enhancers and other regulatory elements, and such assays by means of the generation of transgenic mice provide a powerful tool to study gene regulation in development and disease. However, these experiments are time-consuming and, thus, their performance is very limited. Here, we increase the throughput of in vivo mouse reporter assays by using a piggyBac transposon-based system, and use it to decode the regulatory landscape of atrial fibrillation, a prevalent cardiac arrhythmia. We systematically interrogated ten human loci associated to atrial fibrillation in the search for regulatory elements. We found five new cardiac-specific enhancers and implicated novel genes in arrhythmia through genome editing and three-dimensional chromatin analysis by 4C-seq. Of note, functional dissection of the 7q31 locus identified a bivalent regulatory element in the second intron of the *CAV1* gene differentially acting upon four genes. Our system also detected negative regulatory elements thanks to which we identified a ubiquitous silencer in the 16q22 locus that regulates *ZFHX3* and can outcompete heart enhancers. Our study characterizes the function of new genetic elements that might be of relevance for the better understanding of gene regulation in cardiac arrhythmias. Thus, we have .established a new framework for the efficient dissection of the genetic contribution to common human diseases.
