## Supplementary Tables for "Systematic in vivo interrogation identifies novel enhancers and silencers associated to Atrial Fibrillation"

### Sheet: Table S1-cloning primers
Primer name	Sequence	Fragment	Species
PB-Cassette Fw	ataaagtaacaaaacttttaACTCGAGGTCGACGGTATCGATAAGCTTGATATCGAATTCCTGCAG	β-lacZ-SV40 cassette
PB-Cassette Rv	aacatatccagtcactatggCCGCGGTGGCGGCCGCTC	β-lacZ-SV40 cassette
ASE Fw	GAATTCACTAGTGATTCGC	ASE	hs
ASE Rv	GGGAATTCGATTCCAACAC	ASE	hs
PB-ZRS Fw	ctggatccccgggggatccactagtTCAAATGCTCACTTTACATG	ZRS	hs
PB-ZRS Rv	tatccagtcactatggccgcggGCTGAAGTGATACTGAAG	ZRS	hs
PB-ZFHX3 Fw	ctggatccccgggggatccactagtATTTCTTGTAGAGACAGGG	ZFHX3-AF	hs
PB-ZFHX3 Rv	tatccagtcactatggccgcggTTTAAAAAATTAAAATCAGGCCTC	ZFHX3-AF	hs
PB-KCNN3 Fw1	ctggatccccgggggatccactagtTACCTACACCAGAAGGGG	KCNN3-AF	hs
PB-KCNN3 Rv1	cccttcggctCGCACATCTCATCCTTAC	KCNN3-AF	hs
PB-KCNN3 Fw2	gagatgtgcgAGCCGAAGGGGCTGTGCA	KCNN3-AF	hs
PB-KCNN3 Rv2	tatccagtcactatggccgcggTACTCTCCATTAAAGGTAGCAAAATTG	KCNN3-AF	hs
PB-PRRX1 Fw	ctggatccccgggggatccactagtTGTGAAATCTGACTCCCC	PRRX1-AF	hs
PB-PRRX1 Rv	tatccagtcactatggccgcggGCAACTTTGGAACTGGGTAAC	PRRX1-AF	hs
PB-WNT8A Fw	ctggatccccgggggatccactagtGGGTCACAGGGTCTTTCG	WNT8A-AF	hs
PB-WNT8A Rv	tatccagtcactatggccgcggCCTCCTTCCTTCATCCAG	WNT8A-AF	hs
PB-CAV1_1 Fw	ctggatccccgggggatccactagtGTGCATAATTACTTGCAAC	CAV1-AF1	hs
PB-CAV1_1 Rv	tatccagtcactatggccgcggCCACACCATTCTCTTTAAC	CAV1-AF1	hs
PB-CAV1_2 Fw	ctggatccccgggggatccactagtGATTACAACCTCCCTGAGG	CAV1-AF2	hs
PB-CAV1_2 Rv	tatccagtcactatggccgcggGGACTGACTGCACTTGCC	CAV1-AF2	hs
PB-C9orf3 Fw	ctggatccccgggggatccactagtGTGAAGGAGCCCTGTCTAC	C9orf3-AF	hs
PB-C9orf3 Rv	tatccagtcactatggccgcggTTTGGAATATGAGACCTAGTTTAGAC	C9orf3-AF	hs
PB-SYNPO2L Fw	ctggatccccgggggatccactagtTACAGAAACCAATAAATTGCAACAC	SYNPO2L-AF	hs
PB-SYNPO2L Rv	tatccagtcactatggccgcggTGCTCTACCAAGTCAGCAC	SYNPO2L-AF	hs
PB-SYNE2 Fw1	ctggatccccgggggatccactagtAAAATCACTGATTTGGACTAG	SYNE2-AF	hs
PB-SYNE2 Rv1	gtctgcctatCTAGCAGTTTCCAAAAATAAC	SYNE2-AF	hs
PB-SYNE2 Fw2	aaactgctagATAGGCAGACTTCTCATG	SYNE2-AF	hs
PB-SYNE2 Rv2	tatccagtcactatggccgcggTTACACCACACCAACATAC	SYNE2-AF	hs
PB-HCN4 Fw	ctggatccccgggggatccactagtGATGATGATGCCCCAGAG	HCN4-AF	hs
PB-HCN4 Rv	tatccagtcactatggccgcggAAGCTCCCAAACTGAGCTC	HCN4-AF	hs
PB-KCNIP1 Fw	ctggatccccgggggatccactagtATATGCCAGCGCTCTATC	KCNIP1-AF	hs
PB-KCNIP1 Rv	tatccagtcactatggccgcggTAGAATCATACCCACCTTG	KCNIP1-AF	hs
ASE-ZFHX3 Fw	ctggatccccgggggatccagaattcactagtgattcgc	ASE-ZFHX3*	hs
ASE-ZFHX3 Rv	ccctgtctctacaagaaatactagtgggaattcgattccaacac	ASE-ZFHX3*	hs
ZFHX3-ASE Fw	gggaggcctgattttaattttttaaaccgcgggaattcactagtgattcgc	ZFHX3-ASE**	hs
ZFHX3-ASE Rv	aacatatccagtcactatggaattcgattccaacactc	ZFHX3-ASE**	hs
Legend	Upper case indicates sequence annealing the candidate enhancer for its amplification. Pairs of Fw and Rv primers were used to amplify each fragment (red color). An additional second pair of primers (green color) was used to troubleshoot hard-to-clone fragments by splitting the candidate fragment in two. Lowercase indicates homology to fragment (color coded) or vector (black). Homology between fra…
*	Primers used to amplify the ASE fragment to be cloned upstream ZFHX3-AF.
**	Primers used to amplify the ASE fragment to be cloned downstream ZFHX3-AF.

### Sheet: Table S2- CRISPR guides
Guide Name	Sequence	Species
Cav1-af1 up	CCAGAATTCCGTTCCCAAGT	mm
Cav1-af1 down	CAACTACCGAGGTTCCCGAC	mm
Cav1-af2 up	CAACTACCGAGGTTCCCGAC	mm
Cav1-af2 down	CATTGCAACTATACCTTGGT	mm
Cav1-rs3807989 up	GAGTAGCCTCAAAACGGCAA	mm
Cav1-rs3807989 down	CCGATCACCCTAAGAAAGAG	mm
Cav1-rs11773845 up	GTTAGCCCTTCAATCAGACT	mm
Cav1-rs11773845 down	TCAAGCCCTTCAAGGCATAT	mm
ZFHX3-AF up	AGCAACATCACCCCTCTTCGTGG	hs
ZFHX3-AF down	TGAAGGGTTCACCCTACCAAGGG	hs
Zfhx3-af up	GGTATGTACCCCACTCGATT	mm
Zfhx3-af down	CTCTCTAGGGAAGAATCGCC	mm

### Sheet: Table S3-qPCR primers
Gene	Fw primer	Rv primer	Species
LacZ	GGCGACTTCCAGTTCAACAT	CATCGCCATCTGCTGCAC	-
ACTIN	TTTGAATGATGAGCCTTCGTCCCC	GGTCTCAAGTCAGTGTACAGGTAAGC	hs
GAPDH	CGCTCTCTGCTCCTCCTGTT	CCATGGTGTCTGAGCGATGT	hs
ZFHX3 pair 1	CAAGTTCACGACGGACAACCT	GCTTGCACTGGTATGAGTCCC	hs
ZFHX3 pair 2	GGGCAGATCTTCACCATCC	TCCTTAGCAAGCTCCTCTGG	hs
Actin	CAGAAGGAGATTACTGCTCTGGCT	TACTCCTGCTTGCTGATCCACATC	mm
Cav1	GCGACCCCAAGCATCTCAA	ATGCCGTCGAAACTGTGTGT	mm
Cav2_large	TTGGCCTTCATTGCGGGTATC	GGCAAGACCATTAGGCAGGT	mm
Cav2_all	CCACAGTGGCGTTGACTAC	AGATGAGAGTTGAGCTGGTGA	mm
Tes	AGCCCCCTGTCTAAAATGCAA	GGGTGGTGTACTTAGTGTCCTC	mm
Met	CCCCAACTTCACGGCAGAAA	GTAGTTTGTGGCTCCGAGATAAA	mm
Capza2	GGAAGCAACTGATCCAAGGC	CCCCATTCGGATAATGCTCTTTT	mm
Zfhx3	CCAATAGCCTGGAGAAGCTG	AGTTGCACAGGACACAGTGG	mm

### Sheet: Table S4-PB transcription
Primer name	Sequence	Fragment
PB-transcription Fw	ttaatacgactcactatagATGGGCAGCAGCCTGGACGA	PB transposase cDNA
PB-transcription Rv	TCATCAGAAACAGCTCTGGC	PB transposase cDNA

### Sheet: Table S5-transgenesis data
construct	stage	# embryos	# tg	% tg	# lacZ+	# tissue-specific	tissue
CAG-GFP	E10	15	NA	NA	4 (GFP+)	NA	-
ASE	E9.5	16	NA	50-100	8	8	heart
ZRS	E11.5	11	9	81.82	8	8	limb
ZFHX3-AF	E11.5	26	14	53.85	1	0	-
KCNN3-AF	E11.5	34	19	55.88	15	0	-
PRRX1-AF	E11.5	9	5	55.56	0	0	-
WNT8A-AF	E11.5	19	11	57.89	7	0	-
CAV1-AF1	E11.5	20	15	75	11	2	heart
CAV1-AF2	E11.5	20	14	70	11	4	heart
C9orf3-AF	E11.5	13	6	46.15	3	1	heart
SYNPO2L-AF	E11.5	21	9	42.86	7	0	-
SYNE2-AF	E11.5	16	7	43.75	6	2 + 2	heart & lung
SYNE2-AF	E14.5	1	1	100	1	1	lung
HCN4-AF	E11.5	8	4	50	3	0	-
KCNIP1-AF	E11.5	20	13	65	7	4	heart
ZFHX3AF-ASE	E9.5	27	13	48.15	4	2	heart
ASE-ZFHX3AF	E9.5	21	13	61.9	3	3	heart
Empty vector	E9.5	NA	14	NA	7	0	-

### Sheet: Table S6-genotyping primers
Primer name	Sequence
PB_out Rv	AAAAAGCTGAACGAGAAACG
PB_in Fw	CCGCTGTTTGGTCTGCTTTC
LacZ genotype Fw	ACCAGCGAAATGGATTTTTG
LacZ genotype Rv	ACTATCCCGACCGCCTTACT
Myo Fw	CCAAGTTGGTGTCAAAAGCC
Myo Rv	CTCTCTGCTTTAAGGAGTC

### Sheet: Table S7-4Cseq primers
Name	Sequence
mVP1_Cav1_DpnII_R	CCTCGTACCTGCGTGATC
mVP1_Cav1_NlaIII_NR	CTGGTCCAGTTGTCTTGG
mVP1_Syne2_DpnII_R	ACATAGAAGACCCCAGGGAGATC
mVP1_Syne2_Csp6I_NR	TGGCTCAAATCTCAGCACTCC
